# Using DNA origami to study nanoscale organization of plasma membranes

**DOI:** 10.1101/2025.08.27.672545

**Authors:** Eloina Corradi, Konlin Shen, Zeynep Karatas, Maureen Cercy, Thomas Schlichthaerle, Margaux Caumont, Mélissande Osouf, Brune Vialet, Philippe Barthelemy, Morgane Rosendale, Adiyodi Veetil Radhakrishnan, Tianchi Chen, Ralf Jungmann, Arnaud Gissot, Shawn M. Douglas, Grégory Giannone

## Abstract

Plasma membrane (PM) lipids and proteins are organized into nanoscale regions called nanodomains, which regulate essential cellular processes by controlling local membrane organization. Despite advances in super-resolution microscopy and single particle tracking, the small size and temporal instability of nanodomains make them difficult to study in living cells. To overcome these challenges, we built fluorescent DNA origami probes that insert into the PM via lipid anchors displayed on the cell. The number and spatial distribution of anchors between the origami and the cell surface were precisely defined by the origami, enabling nanometer-scale sampling of the cell surface. Inserting these DNA origami particles into the membrane with lipid anchors allowed them to passively diffuse across the membrane, and we tracked their movement using single particle tracking to survey the PM landscape. By varying the number and spatial arrangement of lipid anchors connecting the DNA origami to the cell surface, we showed that immobilization of DNA origami particles requires simultaneous interactions with multiple nanodomains. Disruption of the actin cytoskeleton reduced immobilization, confirming its role in supporting nanodomain stability. Moreover, transient mechanical stretching of cells led to reversible increases in DNA origami mobility, indicating that mechanical force can reversibly regulate PM nanodomain organization. Altogether, we present a novel membrane-integrated DNA origami approach that provides mechanistic insights into PM nanodomain architecture and dynamics in living cells.
