## Supplementary Table Sequences for "Using DNA origami to study nanoscale organization of plasma membranes"

### Sheet: Sheet1
Name	Description	Sequence
p8064 scaffold	8064-nt DNA origami scaffold strand from Tilibit	GGCAATGACCTGATAGCCTTTGTAGATCTCTCAAAAATAGCTACCCTCTCCGGCATTAATTTATCAGCTAGAACGGTTGAATATCATATTGATGGTGATTTGACTGTCTCCGGCCTTTCTCACCCTTTTGAATCTTT ACCTACACATTACTCAGGCATTGCATTTAAAATATATGAGGGTTCTAAAAATTTTTATCCTTGCGTTGAAATAAAGGCTTCTCCCGCAAAAGTATTACAGGGTCATAATGTTTTTGGTACAACCGATTTAGCTTTATGC TCTGAGGCTTTATTGCTTAATTTTGCTAATTCTTTGCCTTGCCTGTATGATTTATTGGATGTTAATGCTACTACTATTAGTAGAATTGATGCCACCTTTTCAGCTCGCGCCCCAAATGAAA…
Chassis staple0	Staple to fold the chassis of the DNA origami pegboard	TCAGCAGGTGCCGGAAACCAG
Chassis staple1	Staple to fold the chassis of the DNA origami pegboard	TTGCCCTAAAAACAGGAAGAT
Chassis staple2	Staple to fold the chassis of the DNA origami pegboard	TCGCCTGTTAGCTATATTTTC
Chassis staple3	Staple to fold the chassis of the DNA origami pegboard	ACCTGTCCGATAAAAACCAAA
Chassis staple4	Staple to fold the chassis of the DNA origami pegboard	tttAGAACTGGCTCAGCTGATTGCttt
Chassis staple5	Staple to fold the chassis of the DNA origami pegboard	tttGCAACACTATCACGGCCAACGttt
Chassis staple6	Staple to fold the chassis of the DNA origami pegboard	tttAGTTCAGAAAACCTAACTCACttt
Chassis staple7	Staple to fold the chassis of the DNA origami pegboard	tttTCAGGATTAGAGTTGTTATCCttt
Chassis staple8	Staple to fold the chassis of the DNA origami pegboard	tttCGAGTAGATTTAGAGCCTCCTttt
Chassis staple9	Staple to fold the chassis of the DNA origami pegboard	tttAAAGCCTCAGAGCGGCCAGAAttt
Chassis staple10	Staple to fold the chassis of the DNA origami pegboard	tttCCGGAGACAGTCCAGCCAGCGttt
Chassis staple11	Staple to fold the chassis of the DNA origami pegboard	tttATATGTACCCCGTTTCTTTGCttt
Chassis staple12	Staple to fold the chassis of the DNA origami pegboard	tttGTAGCCAGCTTTCTTTCGCACttt
Chassis staple13	Staple to fold the chassis of the DNA origami pegboard	tttCGCACTCCAGCCCAGCACCGTttt
Chassis staple14	Staple to fold the chassis of the DNA origami pegboard	tttGGTTTTCCCAGTCATAACGGAttt
Chassis staple15	Staple to fold the chassis of the DNA origami pegboard	tttCACGGAAAAAGACGATGCTGAttt
Chassis staple16	Staple to fold the chassis of the DNA origami pegboard	tttGATTTAGAAGTACGATAGTTGttt
Chassis staple17	Staple to fold the chassis of the DNA origami pegboard	tttAACGAACCACCAGGACTAAAGttt
Chassis staple18	Staple to fold the chassis of the DNA origami pegboard	tttTTACCGCCAGCCATTTGTATCttt
Chassis staple19	Staple to fold the chassis of the DNA origami pegboard	tttACGAGCACGTATTTCATCAAGttt
Chassis staple20	Staple to fold the chassis of the DNA origami pegboard	TGCGGGCGAACGGAAGTAAGCGAATACC
Chassis staple21	Staple to fold the chassis of the DNA origami pegboard	TTGCCATCGGAAACACCGAAGTGATTAA
Chassis staple22	Staple to fold the chassis of the DNA origami pegboard	CGTTTTCCAGTAGCAATAATAAAATACA
Chassis staple23	Staple to fold the chassis of the DNA origami pegboard	GCCTGAGATTTTGACCCCCAGCGATTAT
Chassis staple24	Staple to fold the chassis of the DNA origami pegboard	ACCGGATTCTATCAGGGCGATGGCCCttt
Chassis staple25	Staple to fold the chassis of the DNA origami pegboard	AGTACCTTGATTCCCAATTCTGCGAAttt
Chassis staple26	Staple to fold the chassis of the DNA origami pegboard	tttCGGAATAGGTGTTACCGTAACACTttt
Chassis staple27	Staple to fold the chassis of the DNA origami pegboard	tttAATGGAAAGCGCGTTAATGCCCCCttt
Chassis staple28	Staple to fold the chassis of the DNA origami pegboard	tttTTAGCGTCAGACGCCACCCTCAGAttt
Chassis staple29	Staple to fold the chassis of the DNA origami pegboard	GCCTTTACAGACGAACAATGGAGCCGCCACGG
Chassis staple30	Staple to fold the chassis of the DNA origami pegboard	TGCAGAACGCGAGCAAATCCGTGGGAACAAAC
Chassis staple31	Staple to fold the chassis of the DNA origami pegboard	TAACGCCCAGACGAGTGCCAGCCGCTTTCCAGT
Chassis staple32	Staple to fold the chassis of the DNA origami pegboard	tttGCTCACAATTCCACACAACATACGCCTAAT
Chassis staple33	Staple to fold the chassis of the DNA origami pegboard	GTAGTAAAGATAGGGTTGAGTGAGCTTGGCGGGCG
Chassis staple34	Staple to fold the chassis of the DNA origami pegboard	TTCAGTGTATTAAAGAACGTGGTAAAGCGTAACCA
Chassis staple35	Staple to fold the chassis of the DNA origami pegboard	GTTGTTCCAGTTTGGAACAAGCTAAAGGAGTGTAG
Chassis staple36	Staple to fold the chassis of the DNA origami pegboard	GACTCCAACGTCAAAGGGCGAGTTTTTTCTTAATG
Chassis staple37	Staple to fold the chassis of the DNA origami pegboard	TACAGGAAGGAGGTTTTCATCACTTGCGGGAGGTT
Chassis staple38	Staple to fold the chassis of the DNA origami pegboard	AAACGTAGCGGTTGCATAAAAAAATCCCGTAAAAA
Chassis staple39	Staple to fold the chassis of the DNA origami pegboard	ATCACCAGGAAGGTCAATAGAAAATTCATATGGTT
Chassis staple40	Staple to fold the chassis of the DNA origami pegboard	TTGGGAAATTATTCATAAGTTTATTTTGACGTAGA
Chassis staple41	Staple to fold the chassis of the DNA origami pegboard	CTTAAATCAAGATTATTTGCCCACCACCGGAACCG
Chassis staple42	Staple to fold the chassis of the DNA origami pegboard	AACAAGAAAAATAATTTTTATTGAGGCAGGTCAGA
Chassis staple43	Staple to fold the chassis of the DNA origami pegboard	TACCAGTATAAAGCTTTCGAGGCCTTGAGTAACAG
Chassis staple44	Staple to fold the chassis of the DNA origami pegboard	TTGCTTCTGATGAATGAATATTTGGATTCGTTATT
Chassis staple45	Staple to fold the chassis of the DNA origami pegboard	GTCTGAGAGACTACTCTTCTGCGGGGTTTTGCTCA
Chassis staple46	Staple to fold the chassis of the DNA origami pegboard	ATACCGGGGGTTTCCTGCGCGCCAAAAACATTATG
Chassis staple47	Staple to fold the chassis of the DNA origami pegboard	ACAAACATCAAGAAGTGAGTGGGGATAGCAAGCCC
Chassis staple48	Staple to fold the chassis of the DNA origami pegboard	ATAATCCTGATTGTACAGTAATTTGTCGTCTTTCC
Chassis staple49	Staple to fold the chassis of the DNA origami pegboard	GTTAGAACCTACCAAAGAAATGGATTTTGCTAAAC
Chassis staple50	Staple to fold the chassis of the DNA origami pegboard	GAGCCGGAAGCATACATGGTCTGATAAGAGGTCAT
Chassis staple51	Staple to fold the chassis of the DNA origami pegboard	AATATCTTTAGGAGATCCTTTATCAGCTTGCTTTC
Chassis staple52	Staple to fold the chassis of the DNA origami pegboard	CCTTCTGCACGACCCATCACGAAGTGTTGAAAGGA
Chassis staple53	Staple to fold the chassis of the DNA origami pegboard	TGGCACAGACAATAACGCTGACGTCACCCTCAGCA
Chassis staple54	Staple to fold the chassis of the DNA origami pegboard	GCGAACTGATAGCCAGAGGTGCAACGGCTACAGAG
Chassis staple55	Staple to fold the chassis of the DNA origami pegboard	CTAAAACCAGGAAACCTTGCTTTTCCTCACAGGGC
Chassis staple56	Staple to fold the chassis of the DNA origami pegboard	AAGACGCTGAGAAGAATAAATATTAATGCCGGAGAG
Chassis staple57	Staple to fold the chassis of the DNA origami pegboard	tttAGCGGAGTGAGAATAGAACTTTCAACAGTTTCttt
Chassis staple58	Staple to fold the chassis of the DNA origami pegboard	tttCCCACAAGAATTGAGTAATATCAGAGAGATAAttt
Chassis staple59	Staple to fold the chassis of the DNA origami pegboard	tttATCTTACCAACGCTAATACAATTTTATCCTGAttt
Chassis staple60	Staple to fold the chassis of the DNA origami pegboard	tttATCATTCCAAGAACGGTCGGCTGTCTTTCCTTttt
Chassis staple61	Staple to fold the chassis of the DNA origami pegboard	tttATTTAACAACGCCAACAATTGAGAATCGCCATttt
Chassis staple62	Staple to fold the chassis of the DNA origami pegboard	tttCCAATCGCAAGACAAAAAATGCTGATGCAAATttt
Chassis staple63	Staple to fold the chassis of the DNA origami pegboard	tttACCTTTTTTAATGGAACAATTTCATTTGAATTttt
Chassis staple64	Staple to fold the chassis of the DNA origami pegboard	tttACGTAAAACAGAAATATATCAAAATTATTTGCttt
Chassis staple65	Staple to fold the chassis of the DNA origami pegboard	tttTCAATCCGCCGGGCGCGGTTGCGGTAATGGTTACACT
Chassis staple66	Staple to fold the chassis of the DNA origami pegboard	AGGCAAGGGTTGTACCTGTGCCGATCCAGCGCAGTGTGATT
Chassis staple67	Staple to fold the chassis of the DNA origami pegboard	TTGAGATGTTAATATCAGTGAGGCCATTGTGAAAGGAAGGGA
Chassis staple68	Staple to fold the chassis of the DNA origami pegboard	AGAACGAAACAACATCCTGAGCAAATTAACCGTTGAGATTCA
Chassis staple69	Staple to fold the chassis of the DNA origami pegboard	ATCCCTTATAAATCAAAAGAACGAACGTGGCGACCACGCTGG
Chassis staple70	Staple to fold the chassis of the DNA origami pegboard	AGTTGAGAGAAGTTCCAGTCAACCTGAAAGCGTAATGAAAAA
Chassis staple71	Staple to fold the chassis of the DNA origami pegboard	AATACTGCTGACTAACCTCAAATATCGTGTAAAGCCTGGGGT
Chassis staple72	Staple to fold the chassis of the DNA origami pegboard	TGTTTAGAAAGCGGTCTAAAGTGGCAAATCAACAGATTATCA
Chassis staple73	Staple to fold the chassis of the DNA origami pegboard	AGCCCGATAATTGCTTTTGCGAGATGATGGCAATTTCGGGAG
Chassis staple74	Staple to fold the chassis of the DNA origami pegboard	GTACGGTAACCTGTATTGCTTTGAATCCAGCACGCGTGCCTG
Chassis staple75	Staple to fold the chassis of the DNA origami pegboard	TGTTTTAATTTGGGAAACAATGAATTATTCATTTCAATTTTC
Chassis staple76	Staple to fold the chassis of the DNA origami pegboard	ATTCTACAGAAGCCCCTTAGAGTGAATTTATCAAAGTTTGAA
Chassis staple77	Staple to fold the chassis of the DNA origami pegboard	CATTAGATAACAGTTTAATTGCCAGACCACCATAATTGAATC
Chassis staple78	Staple to fold the chassis of the DNA origami pegboard	TTTTTAGGGTAGCTATACCGATAGAAAAAGCCTGTTAAAGTA
Chassis staple79	Staple to fold the chassis of the DNA origami pegboard	ATCAGGTTGTAAACATTCTGTATCAACAATAGATATCATTAC
Chassis staple80	Staple to fold the chassis of the DNA origami pegboard	TTAAATTGGCGGATCGCGCCCGGCGTTTTAGCGAATCCAAAT
Chassis staple81	Staple to fold the chassis of the DNA origami pegboard	ATCAGAAGTAATCGCATCAATGTAAAGACTAAATCGCAAAGA
Chassis staple82	Staple to fold the chassis of the DNA origami pegboard	TGGTGTAAGGCTGCAAGAAACACATAAAAACAGGGTAAGAAA
Chassis staple83	Staple to fold the chassis of the DNA origami pegboard	CCAGTCCTCATTTGAAGCCGCACAGGCGGTGAAACCGAGGAA
Chassis staple84	Staple to fold the chassis of the DNA origami pegboard	TGTACAAAAGGGCGACATTCATACCAGCGCCAAAGACATCGA
Chassis staple85	Staple to fold the chassis of the DNA origami pegboard	AAGTGTTTAACGTCAAAAATGAGGGGGCTTATCCGGTATTCT
Chassis staple86	Staple to fold the chassis of the DNA origami pegboard	AACGCGAAATAGCACCTGTTTCCAGACGTAATTACCCGTGTG
Chassis staple87	Staple to fold the chassis of the DNA origami pegboard	ACGACAATAAACAACATGTTGATAGAATAAACACCGGAATCA
Chassis staple88	Staple to fold the chassis of the DNA origami pegboard	AAAACATAGCGATAGCTTACATGACCAAGTTACAAAATCGCG
Chassis staple89	Staple to fold the chassis of the DNA origami pegboard	ATCATAGATTAATTAATTACCTTTTACACATCAATGAGTAAC
Chassis staple90	Staple to fold the chassis of the DNA origami pegboard	GAAACCACCAGAAGGAGCGATAAAAACCCTCAATCAATATCT
Chassis staple91	Staple to fold the chassis of the DNA origami pegboard	AGTAATAAAAGGGACATTCAAGGCCGAGTAAAAGAGTCTGTC
Chassis staple92	Staple to fold the chassis of the DNA origami pegboard	GGTAATTGAGCGCTTAAGCCCGACAGAATCAAGTTTGCCTttt
Chassis staple93	Staple to fold the chassis of the DNA origami pegboard	AAACCAATCAATAAGTATTAAAAATCCTCATTAAAGCCAGttt
Chassis staple94	Staple to fold the chassis of the DNA origami pegboard	ATATAACTATATGTGAACGCGGGTTGATATAAGTATAGCCttt
Chassis staple95	Staple to fold the chassis of the DNA origami pegboard	CGGGTGGCCAACAGAGATAGAACTTGCTGATTATAGTCAGAAGC
Chassis staple96	Staple to fold the chassis of the DNA origami pegboard	ATGAACGAAGCCCCGCGGCTGGTATGAGCCGGGTCACTCAGCTAA
Chassis staple97	Staple to fold the chassis of the DNA origami pegboard	AGGGGACGCTTCTGCAACCGCAGCGTGGTGCTGGTCTAAATAGCA
Chassis staple98	Staple to fold the chassis of the DNA origami pegboard	CTTGCCCAACCGAAGACAGGAACTTCTTTGATTAGAAATGGATTATTTA
Chassis staple99	Staple to fold the chassis of the DNA origami pegboard	ACCCAAAACAGACCTCAGAGCACTCAAACTATCGGAACGCTCATGGAAA
Chassis staple100	Staple to fold the chassis of the DNA origami pegboard	CGGAACGTCTTTGACGCTCAAATGGCTATTAGTCTAACACCGCCTGCAA
Chassis staple101	Staple to fold the chassis of the DNA origami pegboard	GAAAGAGGCGGGATGAGCCAGGAATTGAGGAAGGTAATTTTAAAAGTTT
Chassis staple102	Staple to fold the chassis of the DNA origami pegboard	GGTAAAAAGGGTAGAGGCGGTAACTAATAGATTAGCAATTCGACAACTC
Chassis staple103	Staple to fold the chassis of the DNA origami pegboard	CTGAGGCTCGGTTTGCCCGAAATACTTCTGAATAAGGTTTAACGTCAGA
Chassis staple104	Staple to fold the chassis of the DNA origami pegboard	AAAAAAGCTAAAGTCAGTACCTGAGCAAAAGAAGATGTAAATCGTCGCT
Chassis staple105	Staple to fold the chassis of the DNA origami pegboard	AGGAATTCTGTATGTGCGTAGTTAATTACATTTAAACAGTACATAAATC
Chassis staple106	Staple to fold the chassis of the DNA origami pegboard	CCACAGAATTTTCAAATAACCACCTCCGGCTTAGGAATATATTTTAGTT
Chassis staple107	Staple to fold the chassis of the DNA origami pegboard	TCAGAACGGATTAGACCTAAACATATGCGTTATACATATAAAGTACCGA
Chassis staple108	Staple to fold the chassis of the DNA origami pegboard	TACTCAGTCGAGAGAGAAAACCAACAGTAGGGCTTATGTAATTTAGGCA
Chassis staple109	Staple to fold the chassis of the DNA origami pegboard	TAAGAGGGGTCAGTCCAGTAATCCTAATTTACGAGTCATCGAGAACAAG
Chassis staple110	Staple to fold the chassis of the DNA origami pegboard	GAATTTAAACAAATACCAAGTATTTTGCACCCAGCCGAGCGTCTTTCCA
Chassis staple111	Staple to fold the chassis of the DNA origami pegboard	GCCAGCTTCAGAGGAGTTACCAGAAGCGCTGGCAGCCTCCGGCGTTTTT
Chassis staple112	Staple to fold the chassis of the DNA origami pegboard	TTTCTCCTTGTAAAAAGGCGACGGCACCGACGACAATTAAATAAAAATA
Chassis staple113	Staple to fold the chassis of the DNA origami pegboard	GATAGACGGATCAAGTGATGAAGGGTAACGCGGTCCCAGAGCGAACGTC
Chassis staple114	Staple to fold the chassis of the DNA origami pegboard	ATCCCAACCTCCCGGTAGGAAAGTCCTGCAAAAGGTTAGTATTTTAATG
Chassis staple115	Staple to fold the chassis of the DNA origami pegboard	CAGCCATATTATTTTTAGACGGGAGAATCTATCTTGTCACCAATGAAAC
Chassis staple116	Staple to fold the chassis of the DNA origami pegboard	TTGAAAGCAGCAAAGAATACGCATTGGCTAGCAATACGGTACGCCAGAA
Chassis staple117	Staple to fold the chassis of the DNA origami pegboard	TATCTAACAGTGCCTTTTTGATCGTCTGTAATAACTTAAAGGGCTGCGC
Chassis staple118	Staple to fold the chassis of the DNA origami pegboard	tttCGCCGACAATGACAACTTGATACTTAGACTTTACAAAAGCCGTCATAAAAC
Chassis staple119	Staple to fold the chassis of the DNA origami pegboard	tttAGTAATCTTGACAAGAGCTGACCAACGTGCGGTAATATCCAGAACAATAttt
Chassis staple120	Staple to fold the chassis of the DNA origami pegboard	tttATCGCCTGATAAATTGAACGGAGATTGCAAATCGCCATTAAAAATACCGttt
Chassis staple121	Staple to fold the chassis of the DNA origami pegboard	tttACTTTTTCATGAGGAAGCTTTGAGCAGAAGAATAGATAATACATTTGAGttt
Chassis staple122	Staple to fold the chassis of the DNA origami pegboard	tttACGTGCCGGACTTGTAACATCCTCACGACGGTGGTGAAGGGATAGCTCTttt
Chassis staple123	Staple to fold the chassis of the DNA origami pegboard	tttCGGTGGTGCCATCCCACCAACGGAGCTTTCTTAAGTTGGGTAACGCCAGttt
Chassis staple124	Staple to fold the chassis of the DNA origami pegboard	tttTCGTCATAAACATCCCGTAAAGGGTTGATAATTCGCGTCTGGCCTTCCTttt
Chassis staple125	Staple to fold the chassis of the DNA origami pegboard	tttGTGCCGGTGCCCCCTGTTACCTGAAATCACTAAAACTAGCATGTCAATCttt
Chassis staple126	Staple to fold the chassis of the DNA origami pegboard	tttTGCGGCGGGCCGTTTTGGTGCTGCATAAAGTTCAAAAGGGTGAGAAAGGttt
Chassis staple127	Staple to fold the chassis of the DNA origami pegboard	tttCACAGTTGAGGATCCCCGTCCGTGTTTGACATTAGCAAAATTAAGCAATttt
Chassis staple128	Staple to fold the chassis of the DNA origami pegboard	tttATTAATTGCGTTGCGCGAGTGAGGAGAATGGGAAGCAAACTCCAACAGGttt
Chassis staple129	Staple to fold the chassis of the DNA origami pegboard	tttCGCGGGGAGAGGCGGTAATGAATTAACCCTCCCCTCAAATGCTTTAAACttt
Chassis staple130	Staple to fold the chassis of the DNA origami pegboard	tttCCTTCACCGCCTGGCCGGCAACATTATACCATTACGAGGCATAGTAAGAttt
Chassis staple131	Staple to fold the chassis of the DNA origami pegboard	CGTTTACAAAAGGAAGTCAGGATTGTGACCGAAATCGGCAAATTTGCCCAGTTGCA
Chassis staple132	Staple to fold the chassis of the DNA origami pegboard	AAGCGAACTCCTTTATAGCTGCGAGCTCGAATTCGTAGAATTATCATCATATTCCT
Chassis staple133	Staple to fold the chassis of the DNA origami pegboard	TTAAATGTGATAAAAGGCGTTAAATACGTTAACGGCATCAGAGGTGTGTTCAGCAA
Chassis staple134	Staple to fold the chassis of the DNA origami pegboard	TCATTTTGGATTCTCAGATATAGAAGTGTCCAGCATCAGCGGAGCTTACGGCTGGA
Chassis staple135	Staple to fold the chassis of the DNA origami pegboard	GAACCACCCAGAGCAGTTACAACACCCTGAACAAAGAAACAATGAAATACAGTATG
Chassis staple136	Staple to fold the chassis of the DNA origami pegboard	AGAGCAAGTCAGAGGAGCCTAAGTTGCTACCGCACCATGTAGGAGGCATCAACGCT
Chassis staple137	Staple to fold the chassis of the DNA origami pegboard	AAATAAATTGAAGCCAAGCCGTATCCCATAAGAGAAAATTCTAATTTCACTTTTTA
Chassis staple138	Staple to fold the chassis of the DNA origami pegboard	TGCCGGGCATCAGAACTCTGTCACGGTCTTCTTCGCGGGTACTTTCCTGTGTGAAA
Chassis staple139	Staple to fold the chassis of the DNA origami pegboard	TTTTTCATTGGGTTAATATATAACAAAAATTTTCATGGAAGGGTATTAACACTAAC
Chassis staple140	Staple to fold the chassis of the DNA origami pegboard	GTCAATAATCCTTGCAGAGGCAACGGATGATTATCGAACAAAGGTCAGTCATCACC
Chassis staple141	Staple to fold the chassis of the DNA origami pegboard	CAGTATTTTAATGCTACCTACTAGAAGAGGGAGCTCGCCGCGGGGGTCGAGGTGCC
Chassis staple142	Staple to fold the chassis of the DNA origami pegboard	AAGAATGCGCAACCGGTCATTGCAGGCGCATCAACGTATCGGCCTCAGGAAGATttt
Chassis staple143	Staple to fold the chassis of the DNA origami pegboard	TCACTGCCTGCATTTTGCGTATGAGACGCTGAGAGCAGCAGGCGAAAATCCTGTttt
Corner staple0	Staple at the corner of the pegboard	tttACTACGTGAACCGCGTACTATGGTTGCTTTGttt
Corner staple1	Staple at the corner of the pegboard	tttAAGAAACGCAAAGACAAGGTGGCAACATATAAttt
Corner staple2	Staple at the corner of the pegboard	tttTTGATGGTGGTTATTACCTTATGCGATTTTAttt
Corner staple3	Staple at the corner of the pegboard	tttTTGCCGTTCCGGCAAAAGTTAAAGACGCAGAAACAGC
Null handle staple0	Staple that binds to the scaffold but does not display a handle	ATCACCCAAATCAAAAAACCGATTCATT
Null handle staple1	Staple that binds to the scaffold but does not display a handle	GTTTCCAAAAGTACTGTCGAAATCCGCG
Null handle staple2	Staple that binds to the scaffold but does not display a handle	ACCTGCTACCAAGCGCGAAACTTAAACG
Null handle staple3	Staple that binds to the scaffold but does not display a handle	AAAGGAAAAACAGCAACCATCGCCCACG
Null handle staple4	Staple that binds to the scaffold but does not display a handle	CATAACCGAGGTGAATTTCTTCAACTAA
Null handle staple5	Staple that binds to the scaffold but does not display a handle	TTTGAGTTTCGTCACCAGTACA
Null handle staple6	Staple that binds to the scaffold but does not display a handle	AACTACAAATAGGAACCCATGATCACCG
Null handle staple7	Staple that binds to the scaffold but does not display a handle	TTTTGCCTATTTCGGAACCTAT
Null handle staple8	Staple that binds to the scaffold but does not display a handle	TATTCTGTGCCCGTATAAACAAGTCTCT
Null handle staple9	Staple that binds to the scaffold but does not display a handle	TTTACCGCCACCCTCAGAGCCA
Null handle staple10	Staple that binds to the scaffold but does not display a handle	CCACCCTCCTCCCTCAGAGCCTGTAGCG
Null handle staple11	Staple that binds to the scaffold but does not display a handle	TTTCGTCACCGACTTGAGCCAT
Null handle staple12	Staple that binds to the scaffold but does not display a handle	CCATGTTACGGTGTTCAACGTAACAAAG
Null handle staple13	Staple that binds to the scaffold but does not display a handle	CTGCTCAAAGAGGACAGATGAACTTAGC
Null handle staple14	Staple that binds to the scaffold but does not display a handle	GATATATCGGAACGTACGTAATGCCACT
Null handle staple15	Staple that binds to the scaffold but does not display a handle	ACGAAGGGCGAAAGACAGCATTCGGTCG
Null handle staple16	Staple that binds to the scaffold but does not display a handle	ACGCCTGGAATTTTGCGAATAATAATTT
Null handle staple17	Staple that binds to the scaffold but does not display a handle	TTTCACGAGACGTTAGTAAATTAGCATT
Null handle staple18	Staple that binds to the scaffold but does not display a handle	AAACATGAGTGCCGGAGGTTTAGTACCG
Null handle staple19	Staple that binds to the scaffold but does not display a handle	CCACCCTGTACCAGGCGGATAAAAGTAT
Null handle staple20	Staple that binds to the scaffold but does not display a handle	CAGAGCCATTCACACCGTTCCAGTAAGC
Null handle staple21	Staple that binds to the scaffold but does not display a handle	GTCATACCGATTGGCCTTGATGCCACCA
Null handle staple22	Staple that binds to the scaffold but does not display a handle	TTAGAGCCCGTAATATCGGCATTTTCGG
Null handle staple23	Staple that binds to the scaffold but does not display a handle	TCATAGCCATCGATAGCAGCACAGCAAA
Null handle staple24	Staple that binds to the scaffold but does not display a handle	ACTAAATCGGAACCAGTCCACAATAAGG
Null handle staple25	Staple that binds to the scaffold but does not display a handle	CACCAACACACTCAAGGCGCAGACGGTC
Null handle staple26	Staple that binds to the scaffold but does not display a handle	TTGCCAGAGGGGAAAAGAATACACTAAACTAAAAC
Null handle staple27	Staple that binds to the scaffold but does not display a handle	TTGAAAAAATTGTATTGCAGGGAGTTAA
Null handle staple28	Staple that binds to the scaffold but does not display a handle	TGAATATAATGCTCCAAAAGGAGCCTTTTCTCCAA
Null handle staple29	Staple that binds to the scaffold but does not display a handle	CAGAACCCACCCTCCAGCCCTCATAGTT
Null handle staple30	Staple that binds to the scaffold but does not display a handle	TTTATTTCAACGCCACCCTCAGAGCCACGCCACCC
Null handle staple31	Staple that binds to the scaffold but does not display a handle	ATGGCTTTTAACGGCTGAGACTCCTCAA
Null handle staple32	Staple that binds to the scaffold but does not display a handle	GTTAATATTTTGGTACTGGTAATAAGTTTTGATGA
Null handle staple33	Staple that binds to the scaffold but does not display a handle	CCCCTTAACCGGAACACCAGAGCCGCCG
Null handle staple34	Staple that binds to the scaffold but does not display a handle	GCAACTGTTGGGTTTCATAATCAAAATCTTAGCGT
Null handle staple35	Staple that binds to the scaffold but does not display a handle	ACCGATTGAGGGAGGTAGCACCATTACC
Null handle staple36	Staple that binds to the scaffold but does not display a handle	TTATTACAGGTAGGTGACGAGAAACACC
Null handle staple37	Staple that binds to the scaffold but does not display a handle	AATCATAAGGAAAGATTCATC
Null handle staple38	Staple that binds to the scaffold but does not display a handle	ATTGCATCAAAATTGCGTAATAGTAAAA
Null handle staple39	Staple that binds to the scaffold but does not display a handle	AGGCCGCTTAGATTAAGAGGA
Null handle staple40	Staple that binds to the scaffold but does not display a handle	GCGCGAGCTGAAATGCTGTAGCTCAACA
Null handle staple41	Staple that binds to the scaffold but does not display a handle	AGCGTAACGAAGGTGGCATCA
Null handle staple42	Staple that binds to the scaffold but does not display a handle	ATTTTTGAGAGATACGCAAGGATAAAAA
Null handle staple43	Staple that binds to the scaffold but does not display a handle	GAGAAGGATTCTACAAAGGCT
Null handle staple44	Staple that binds to the scaffold but does not display a handle	TGACCGTAATGGACGTTTAAAATTCGCA
Null handle staple45	Staple that binds to the scaffold but does not display a handle	CCAGCATTGGATAGGTCACGT
Null handle staple46	Staple that binds to the scaffold but does not display a handle	TAACCTCACCGGGCCTAAGGGCGATCGG
Null handle staple47	Staple that binds to the scaffold but does not display a handle	ATTAGCAAGAAACAATCGGCG
Null handle staple48	Staple that binds to the scaffold but does not display a handle	ACGGGGAAAGCCGGTAGCCCGATTGGGC
Null handle staple49	Staple that binds to the scaffold but does not display a handle	ACTGGATTTGCAAAATTTAGGAATACCA
Null handle staple50	Staple that binds to the scaffold but does not display a handle	CATTCAAATAGCGAGAGGCTTAGCGTCC
Null handle staple51	Staple that binds to the scaffold but does not display a handle	AATATGCTAGAGCTAAGACTTCAAATAT
Null handle staple52	Staple that binds to the scaffold but does not display a handle	CGCGTTTTTTTGCGGATGGCTAACTAAA
Null handle staple53	Staple that binds to the scaffold but does not display a handle	AACCCTCTTGCGGGTAATAGTAGTAGCA
Null handle staple54	Staple that binds to the scaffold but does not display a handle	TTAACATACCCTGTAATACTTATATATT
Null handle staple55	Staple that binds to the scaffold but does not display a handle	TTTGTTATTTAAATCATTGCCTGAGAGT
Null handle staple56	Staple that binds to the scaffold but does not display a handle	CTGGAGCTGTATAAGCAAATAAATCAGC
Null handle staple57	Staple that binds to the scaffold but does not display a handle	CTCTTCGGCCATTCGATGGGCGCATCGT
Null handle staple58	Staple that binds to the scaffold but does not display a handle	AACCGTGGCAAAGCGCCATTCCTATTAC
Null handle staple59	Staple that binds to the scaffold but does not display a handle	CCGCCAGCAGTTGGCAGCGCCATGTTTA
Null handle staple60	Staple that binds to the scaffold but does not display a handle	CTAATGCAATCTACGGTTTAATTTCAAC
Null handle staple61	Staple that binds to the scaffold but does not display a handle	TTTAATCACGTTGGGAAGAAAAGATACA
Null handle staple62	Staple that binds to the scaffold but does not display a handle	TAATTCGCTTTACCCGGAATCGTCATAA
Null handle staple63	Staple that binds to the scaffold but does not display a handle	ATATTCAATCAAAAATCAGGTAGCTTCA
Null handle staple64	Staple that binds to the scaffold but does not display a handle	CCAATAAGGTCAATGTCTGGAAGTTTCA
Null handle staple65	Staple that binds to the scaffold but does not display a handle	TTCCATATACATTTCGCAAATATCATAC
Null handle staple66	Staple that binds to the scaffold but does not display a handle	AAACAAGTTCTAGCCAATGCCTGAGTAA
Null handle staple67	Staple that binds to the scaffold but does not display a handle	TGTGTAGATGATATTCAACCGAGAATCG
Null handle staple68	Staple that binds to the scaffold but does not display a handle	CATCTGCACCCGTCTTAACCAATAGGAA
Null handle staple69	Staple that binds to the scaffold but does not display a handle	CGCCATCGTGAGCGAGTAACACAGTTTG
Null handle staple70	Staple that binds to the scaffold but does not display a handle	CGGAATTCAAGCTTGGCGAAAGGGGGAT
Null handle staple71	Staple that binds to the scaffold but does not display a handle	GTGCTGCACGACGGCCAGTGCTGTGAGA
handle staple0	Staple that displays handle sequence: 'CCATCTACCTCATCTT' for hybridization to lipid anchor sequence	ATCACCCAAATCAAAAAACCGATTCATTCCATCTACCTCATCTT
handle staple1	Staple that displays handle sequence: 'CCATCTACCTCATCTT' for hybridization to lipid anchor sequence	GTTTCCAAAAGTACTGTCGAAATCCGCGCCATCTACCTCATCTT
handle staple2	Staple that displays handle sequence: 'CCATCTACCTCATCTT' for hybridization to lipid anchor sequence	ACCTGCTACCAAGCGCGAAACTTAAACGCCATCTACCTCATCTT
handle staple3	Staple that displays handle sequence: 'CCATCTACCTCATCTT' for hybridization to lipid anchor sequence	AAAGGAAAAACAGCAACCATCGCCCACGCCATCTACCTCATCTT
handle staple4	Staple that displays handle sequence: 'CCATCTACCTCATCTT' for hybridization to lipid anchor sequence	CATAACCGAGGTGAATTTCTTCAACTAACCATCTACCTCATCTT
handle staple5	Staple that displays handle sequence: 'CCATCTACCTCATCTT' for hybridization to lipid anchor sequence	TTTGAGTTTCGTCACCAGTACACCATCTACCTCATCTT
handle staple6	Staple that displays handle sequence: 'CCATCTACCTCATCTT' for hybridization to lipid anchor sequence	AACTACAAATAGGAACCCATGATCACCGCCATCTACCTCATCTT
handle staple7	Staple that displays handle sequence: 'CCATCTACCTCATCTT' for hybridization to lipid anchor sequence	TTTTGCCTATTTCGGAACCTATCCATCTACCTCATCTT
handle staple8	Staple that displays handle sequence: 'CCATCTACCTCATCTT' for hybridization to lipid anchor sequence	TATTCTGTGCCCGTATAAACAAGTCTCTCCATCTACCTCATCTT
handle staple9	Staple that displays handle sequence: 'CCATCTACCTCATCTT' for hybridization to lipid anchor sequence	TTTACCGCCACCCTCAGAGCCACCATCTACCTCATCTT
handle staple10	Staple that displays handle sequence: 'CCATCTACCTCATCTT' for hybridization to lipid anchor sequence	CCACCCTCCTCCCTCAGAGCCTGTAGCGCCATCTACCTCATCTT
handle staple11	Staple that displays handle sequence: 'CCATCTACCTCATCTT' for hybridization to lipid anchor sequence	TTTCGTCACCGACTTGAGCCATCCATCTACCTCATCTT
handle staple12	Staple that displays handle sequence: 'CCATCTACCTCATCTT' for hybridization to lipid anchor sequence	CCATGTTACGGTGTTCAACGTAACAAAGCCATCTACCTCATCTT
handle staple13	Staple that displays handle sequence: 'CCATCTACCTCATCTT' for hybridization to lipid anchor sequence	CTGCTCAAAGAGGACAGATGAACTTAGCCCATCTACCTCATCTT
handle staple14	Staple that displays handle sequence: 'CCATCTACCTCATCTT' for hybridization to lipid anchor sequence	GATATATCGGAACGTACGTAATGCCACTCCATCTACCTCATCTT
handle staple15	Staple that displays handle sequence: 'CCATCTACCTCATCTT' for hybridization to lipid anchor sequence	ACGAAGGGCGAAAGACAGCATTCGGTCGCCATCTACCTCATCTT
handle staple16	Staple that displays handle sequence: 'CCATCTACCTCATCTT' for hybridization to lipid anchor sequence	ACGCCTGGAATTTTGCGAATAATAATTTCCATCTACCTCATCTT
handle staple17	Staple that displays handle sequence: 'CCATCTACCTCATCTT' for hybridization to lipid anchor sequence	TTTCACGAGACGTTAGTAAATTAGCATTCCATCTACCTCATCTT
handle staple18	Staple that displays handle sequence: 'CCATCTACCTCATCTT' for hybridization to lipid anchor sequence	AAACATGAGTGCCGGAGGTTTAGTACCGCCATCTACCTCATCTT
handle staple19	Staple that displays handle sequence: 'CCATCTACCTCATCTT' for hybridization to lipid anchor sequence	CCACCCTGTACCAGGCGGATAAAAGTATCCATCTACCTCATCTT
handle staple20	Staple that displays handle sequence: 'CCATCTACCTCATCTT' for hybridization to lipid anchor sequence	CAGAGCCATTCACACCGTTCCAGTAAGCCCATCTACCTCATCTT
handle staple21	Staple that displays handle sequence: 'CCATCTACCTCATCTT' for hybridization to lipid anchor sequence	GTCATACCGATTGGCCTTGATGCCACCACCATCTACCTCATCTT
handle staple22	Staple that displays handle sequence: 'CCATCTACCTCATCTT' for hybridization to lipid anchor sequence	TTAGAGCCCGTAATATCGGCATTTTCGGCCATCTACCTCATCTT
handle staple23	Staple that displays handle sequence: 'CCATCTACCTCATCTT' for hybridization to lipid anchor sequence	TCATAGCCATCGATAGCAGCACAGCAAACCATCTACCTCATCTT
handle staple24	Staple that displays handle sequence: 'CCATCTACCTCATCTT' for hybridization to lipid anchor sequence	ACTAAATCGGAACCAGTCCACAATAAGGCCATCTACCTCATCTT
handle staple25	Staple that displays handle sequence: 'CCATCTACCTCATCTT' for hybridization to lipid anchor sequence	CACCAACACACTCAAGGCGCAGACGGTCCCATCTACCTCATCTT
handle staple26	Staple that displays handle sequence: 'CCATCTACCTCATCTT' for hybridization to lipid anchor sequence	TTGCCAGAGGGGAAAAGAATACACTAAACTAAAACCCATCTACCTCATCTT
handle staple27	Staple that displays handle sequence: 'CCATCTACCTCATCTT' for hybridization to lipid anchor sequence	TTGAAAAAATTGTATTGCAGGGAGTTAACCATCTACCTCATCTT
handle staple28	Staple that displays handle sequence: 'CCATCTACCTCATCTT' for hybridization to lipid anchor sequence	TGAATATAATGCTCCAAAAGGAGCCTTTTCTCCAACCATCTACCTCATCTT
handle staple29	Staple that displays handle sequence: 'CCATCTACCTCATCTT' for hybridization to lipid anchor sequence	CAGAACCCACCCTCCAGCCCTCATAGTTCCATCTACCTCATCTT
handle staple30	Staple that displays handle sequence: 'CCATCTACCTCATCTT' for hybridization to lipid anchor sequence	TTTATTTCAACGCCACCCTCAGAGCCACGCCACCCCCATCTACCTCATCTT
handle staple31	Staple that displays handle sequence: 'CCATCTACCTCATCTT' for hybridization to lipid anchor sequence	ATGGCTTTTAACGGCTGAGACTCCTCAACCATCTACCTCATCTT
handle staple32	Staple that displays handle sequence: 'CCATCTACCTCATCTT' for hybridization to lipid anchor sequence	GTTAATATTTTGGTACTGGTAATAAGTTTTGATGACCATCTACCTCATCTT
handle staple33	Staple that displays handle sequence: 'CCATCTACCTCATCTT' for hybridization to lipid anchor sequence	CCCCTTAACCGGAACACCAGAGCCGCCGCCATCTACCTCATCTT
handle staple34	Staple that displays handle sequence: 'CCATCTACCTCATCTT' for hybridization to lipid anchor sequence	GCAACTGTTGGGTTTCATAATCAAAATCTTAGCGTCCATCTACCTCATCTT
handle staple35	Staple that displays handle sequence: 'CCATCTACCTCATCTT' for hybridization to lipid anchor sequence	ACCGATTGAGGGAGGTAGCACCATTACCCCATCTACCTCATCTT
handle staple36	Staple that displays handle sequence: 'CCATCTACCTCATCTT' for hybridization to lipid anchor sequence	TTATTACAGGTAGGTGACGAGAAACACCCCATCTACCTCATCTT
handle staple37	Staple that displays handle sequence: 'CCATCTACCTCATCTT' for hybridization to lipid anchor sequence	AATCATAAGGAAAGATTCATCCCATCTACCTCATCTT
handle staple38	Staple that displays handle sequence: 'CCATCTACCTCATCTT' for hybridization to lipid anchor sequence	ATTGCATCAAAATTGCGTAATAGTAAAACCATCTACCTCATCTT
handle staple39	Staple that displays handle sequence: 'CCATCTACCTCATCTT' for hybridization to lipid anchor sequence	AGGCCGCTTAGATTAAGAGGACCATCTACCTCATCTT
handle staple40	Staple that displays handle sequence: 'CCATCTACCTCATCTT' for hybridization to lipid anchor sequence	GCGCGAGCTGAAATGCTGTAGCTCAACACCATCTACCTCATCTT
handle staple41	Staple that displays handle sequence: 'CCATCTACCTCATCTT' for hybridization to lipid anchor sequence	AGCGTAACGAAGGTGGCATCACCATCTACCTCATCTT
handle staple42	Staple that displays handle sequence: 'CCATCTACCTCATCTT' for hybridization to lipid anchor sequence	ATTTTTGAGAGATACGCAAGGATAAAAACCATCTACCTCATCTT
handle staple43	Staple that displays handle sequence: 'CCATCTACCTCATCTT' for hybridization to lipid anchor sequence	GAGAAGGATTCTACAAAGGCTCCATCTACCTCATCTT
handle staple44	Staple that displays handle sequence: 'CCATCTACCTCATCTT' for hybridization to lipid anchor sequence	TGACCGTAATGGACGTTTAAAATTCGCACCATCTACCTCATCTT
handle staple45	Staple that displays handle sequence: 'CCATCTACCTCATCTT' for hybridization to lipid anchor sequence	CCAGCATTGGATAGGTCACGTCCATCTACCTCATCTT
handle staple46	Staple that displays handle sequence: 'CCATCTACCTCATCTT' for hybridization to lipid anchor sequence	TAACCTCACCGGGCCTAAGGGCGATCGGCCATCTACCTCATCTT
handle staple47	Staple that displays handle sequence: 'CCATCTACCTCATCTT' for hybridization to lipid anchor sequence	ATTAGCAAGAAACAATCGGCGCCATCTACCTCATCTT
handle staple48	Staple that displays handle sequence: 'CCATCTACCTCATCTT' for hybridization to lipid anchor sequence	ACGGGGAAAGCCGGTAGCCCGATTGGGCCCATCTACCTCATCTT
handle staple49	Staple that displays handle sequence: 'CCATCTACCTCATCTT' for hybridization to lipid anchor sequence	ACTGGATTTGCAAAATTTAGGAATACCACCATCTACCTCATCTT
handle staple50	Staple that displays handle sequence: 'CCATCTACCTCATCTT' for hybridization to lipid anchor sequence	CATTCAAATAGCGAGAGGCTTAGCGTCCCCATCTACCTCATCTT
handle staple51	Staple that displays handle sequence: 'CCATCTACCTCATCTT' for hybridization to lipid anchor sequence	AATATGCTAGAGCTAAGACTTCAAATATCCATCTACCTCATCTT
handle staple52	Staple that displays handle sequence: 'CCATCTACCTCATCTT' for hybridization to lipid anchor sequence	CGCGTTTTTTTGCGGATGGCTAACTAAACCATCTACCTCATCTT
handle staple53	Staple that displays handle sequence: 'CCATCTACCTCATCTT' for hybridization to lipid anchor sequence	AACCCTCTTGCGGGTAATAGTAGTAGCACCATCTACCTCATCTT
handle staple54	Staple that displays handle sequence: 'CCATCTACCTCATCTT' for hybridization to lipid anchor sequence	TTAACATACCCTGTAATACTTATATATTCCATCTACCTCATCTT
handle staple55	Staple that displays handle sequence: 'CCATCTACCTCATCTT' for hybridization to lipid anchor sequence	TTTGTTATTTAAATCATTGCCTGAGAGTCCATCTACCTCATCTT
handle staple56	Staple that displays handle sequence: 'CCATCTACCTCATCTT' for hybridization to lipid anchor sequence	CTGGAGCTGTATAAGCAAATAAATCAGCCCATCTACCTCATCTT
handle staple57	Staple that displays handle sequence: 'CCATCTACCTCATCTT' for hybridization to lipid anchor sequence	CTCTTCGGCCATTCGATGGGCGCATCGTCCATCTACCTCATCTT
handle staple58	Staple that displays handle sequence: 'CCATCTACCTCATCTT' for hybridization to lipid anchor sequence	AACCGTGGCAAAGCGCCATTCCTATTACCCATCTACCTCATCTT
handle staple59	Staple that displays handle sequence: 'CCATCTACCTCATCTT' for hybridization to lipid anchor sequence	CCGCCAGCAGTTGGCAGCGCCATGTTTACCATCTACCTCATCTT
handle staple60	Staple that displays handle sequence: 'CCATCTACCTCATCTT' for hybridization to lipid anchor sequence	CTAATGCAATCTACGGTTTAATTTCAACCCATCTACCTCATCTT
handle staple61	Staple that displays handle sequence: 'CCATCTACCTCATCTT' for hybridization to lipid anchor sequence	TTTAATCACGTTGGGAAGAAAAGATACACCATCTACCTCATCTT
handle staple62	Staple that displays handle sequence: 'CCATCTACCTCATCTT' for hybridization to lipid anchor sequence	TAATTCGCTTTACCCGGAATCGTCATAACCATCTACCTCATCTT
handle staple63	Staple that displays handle sequence: 'CCATCTACCTCATCTT' for hybridization to lipid anchor sequence	ATATTCAATCAAAAATCAGGTAGCTTCACCATCTACCTCATCTT
handle staple64	Staple that displays handle sequence: 'CCATCTACCTCATCTT' for hybridization to lipid anchor sequence	CCAATAAGGTCAATGTCTGGAAGTTTCACCATCTACCTCATCTT
handle staple65	Staple that displays handle sequence: 'CCATCTACCTCATCTT' for hybridization to lipid anchor sequence	TTCCATATACATTTCGCAAATATCATACCCATCTACCTCATCTT
handle staple66	Staple that displays handle sequence: 'CCATCTACCTCATCTT' for hybridization to lipid anchor sequence	AAACAAGTTCTAGCCAATGCCTGAGTAACCATCTACCTCATCTT
handle staple67	Staple that displays handle sequence: 'CCATCTACCTCATCTT' for hybridization to lipid anchor sequence	TGTGTAGATGATATTCAACCGAGAATCGCCATCTACCTCATCTT
handle staple68	Staple that displays handle sequence: 'CCATCTACCTCATCTT' for hybridization to lipid anchor sequence	CATCTGCACCCGTCTTAACCAATAGGAACCATCTACCTCATCTT
handle staple69	Staple that displays handle sequence: 'CCATCTACCTCATCTT' for hybridization to lipid anchor sequence	CGCCATCGTGAGCGAGTAACACAGTTTGCCATCTACCTCATCTT
handle staple70	Staple that displays handle sequence: 'CCATCTACCTCATCTT' for hybridization to lipid anchor sequence	CGGAATTCAAGCTTGGCGAAAGGGGGATCCATCTACCTCATCTT
handle staple71	Staple that displays handle sequence: 'CCATCTACCTCATCTT' for hybridization to lipid anchor sequence	GTGCTGCACGACGGCCAGTGCTGTGAGACCATCTACCTCATCTT
anchor staple0	Biotinylated "anchor" staple for labeling pegboards with mSTRAV-ATTO594	/5Biosg/TTTTTTCGTCTCGCCTTTAACTTAAATTTCTGC
anchor staple1	Biotinylated "anchor" staple for labeling pegboards with mSTRAV-ATTO595	/5Biosg/TTTTTACGCAATAATAACGAGATAGCGAGAATAGATTTTT
anchor staple2	Biotinylated "anchor" staple for labeling pegboards with mSTRAV-ATTO596	/5Biosg/TTTTTCAAAAGAACTGGCACCCTTTTAAGCGCA
anchor staple3	Biotinylated "anchor" staple for labeling pegboards with mSTRAV-ATTO597	/5Biosg/TTTTTGACTCCTTATTACGGCAATAGTAACTGA
anchor staple4	Biotinylated "anchor" staple for labeling pegboards with mSTRAV-ATTO598	/5Biosg/TTTTTTTAGCAATCACAATAAATATTGACGGAA
anchor staple5	Biotinylated "anchor" staple for labeling pegboards with mSTRAV-ATTO599	/5Biosg/TTTTTTACATAACCACGGAATTAAAGGTGAATTATCACTTT
anchor staple6	Biotinylated "anchor" staple for labeling pegboards with mSTRAV-ATTO600	/5Biosg/TTTTTGCAAGCGTTTCTTTTCACCAGTTGGGCGCCAGGGT
anchor staple7	Biotinylated "anchor" staple for labeling pegboards with mSTRAV-ATTO601	/5Biosg/TTTTTAGAAAGCTTTATAAAAACGAACTAACGG
anchor staple8	Biotinylated "anchor" staple for labeling pegboards with mSTRAV-ATTO602	/5Biosg/TTTTTCTAGGGCGCTGGCAGAGCCCCCGATTTA
anchor staple9	Biotinylated "anchor" staple for labeling pegboards with mSTRAV-ATTO603	/5Biosg/TTTTTCGGTCACGATTTTACTGACCAACTTTGA
anchor staple10	Biotinylated "anchor" staple for labeling pegboards with mSTRAV-ATTO604	/5Biosg/TTTTTCCACACCAAACAGGAGGCCGAATCACTT
anchor staple11	Biotinylated "anchor" staple for labeling pegboards with mSTRAV-ATTO605	/5Biosg/TTTTTCGCCGCTGTTAGAAAGGCGCATAGGCTG
